# Shared and distinctive neighborhoods of emerin and LBR revealed by proximity labeling and quantitative proteomics

**DOI:** 10.1101/2022.05.11.491529

**Authors:** Li-Chun Cheng, Xi Zhang, Kanishk Abhinav, Julie A Nguyen, Sabyasachi Baboo, Salvador Martinez-Bartolomé, Tess C Branon, Alice Y Ting, Esther Loose, John R Yates, Larry Gerace

## Abstract

Emerin and LBR are abundant transmembrane proteins of the nuclear envelope (NE) that are concentrated at the inner nuclear membrane (INM). Although both proteins interact with chromatin and nuclear lamins, they have distinctive biochemical and functional properties. Here we have deployed proximity labeling using the engineered biotin ligase TurboID (TbID) and quantitative proteomics to compare the neighborhoods of emerin and LBR in cultured mouse embryonic fibroblasts (MEFs). Our analysis revealed 232 high confidence proximity partners (HCPP) that interact selectively with emerin and/or LBR, 49 of which are shared by both. These included previously characterized NE-concentrated proteins, as well as a host of additional proteins not previously linked to emerin or LBR functions. Many of these are TM proteins of the ER and include two E3 ubiquitin ligases. Using the proximity ligation assay as an orthogonal approach, we validated the interactions described by proximity labeling for 11/12 proteins analyzed, supporting the robustness of our analysis. Overall, this work presents methodology that may be used for large-scale mapping of the landscape of the INM and reveals a group of new proteins with potential functional connections to emerin and LBR.
