## Supporting Information Table S3 for "Shared and distinctive neighborhoods of emerin and LBR revealed by proximity labeling and quantitative proteomics"

### Sheet: Legend
Supporting Information Table S3: Comparison of emerin prey identified in proximity labeling analyses.
columns
A: HCPP of emerin identified in this study.
C: Significant prey of emerin from Go et al (2021) as determined with BioID.
D: Significant prey of emerin from Go et al (2021) that also were identified in this study.
F: Significant prey of emerin from Muller et al (2020) as determined with APEX2.
G: Significant prey of emerin from Muller et al (2020) that also were identified in this study.
I: Significant prey of emerin from Moser et al (2020) as determined with BioID.
J: Significant prey of emerin from Moser et al (2020) that also were identified in this study.
L: Significant prey of emerin identified in this study and by Go et al (2021) and Muller et al (2020).
N: Significant prey of emerin ientified in all 4 proximity studies.

### Sheet: Shared prey
Present study		Go et al (2021)	Present study and Go et al (2021)		Muller et al (2020)	Present study and Muller et al (2020)		Moser et al (2020)	Present study and Moser et al (2020)		Present study and 2 others		Present study and all 3 others
Sirt2		SMPD4	STX5		LAMP2	ZMPSTE24		ATXN2L	STX5		ZMPSTE24		TOR1AIP1
Slc7a11		STIM1	VRK2		BCAP31	CANX		BAG3	TOR1AIP1		CANX		VAPA
H2-K1		VEZT	EIF2AK3		EPHX1	LRRC59		CEP131	VAPA		LRRC59
Ebag9		LMAN1	TMEM209		ZMPSTE24	TMEM43		CEP135			ACBD3
Rnf185		FNDC3A	SUN1		GOPC	ACBD3		CKAP2			TOR1AIP1
Fads3		STX5	PKMYT1		LMAN2L	TOR1AIP1		CKAP2L			ITGB1
Alg2		FAF2	LRRC59		CANX	ITGB1		CTTN			VAPA
Cyb5r1		LMNB1	NDC1		LMNB1	VAPA		DDX10
Slc30a6		POM121	TMEM201		M6PR	TMX3		DNAJB1
Arf5		TMEM131	LNPK		LRRC59			EIF4B
Cyp51a1		TMEM214	TOR1AIP1		LMAN2			EIF5
Pkmyt1		STIM2	RABL3		TMEM43			EMD
Aldh3a2		VRK2	SEC22B		TMPO			EPB41L3
Tapbp		SEC63	ITGB1		LAMP1			KIF14
Mtco2		VANGL1	LEMD3		ACBD3			KIF2C
Bst2		EIF2AK3	SLC30A6		EMC2			KTN1
Afg3l2		FAM169A	SCYL1		IGF2R			LSG1
Sun2		TMEM209	GPAT3		TMPO			LUZP1
Clcc1		RAB3GAP1	REEP4		TMX1			MACO1
Ghitm		SUN1	TMX4		DDRGK1			MAP4
Slc25a1		PKMYT1	ZMPSTE24		TOR1AIP1			NSFL1C
Gjc1		CAMLG	VMP1		RTN4			PDLIM4
Nars		LRRC59	VAPA		ITGB1			PHLDB2
Gpat3		STBD1	ACBD3		C2CD3			PLEKHA5
Gorab		VANGL2	ALDH3A2		CSNK2A1;CSNK2A3			PLK1
Suco		NDC1	CLCC1		LMNA			POLDIP3
Rab24		SNAP47	GPR89A		TFRC			PRPF6
Slc7a5		TMEM201	EBAG9		VAPA			PSMD1
Tmem201		DNAJC1	SUCO		SPTBN2			RANGAP1
Acbd3		GRAMD1A	BET1		ENTPD1			RRBP1
Ano8		CDKAL1	PIGU		ECE1			RTN4
Gosr1		STT3B	AAAS		CPD			SGPL1
Gnai3		AUP1	ANO8		PDXDC1			SPATS2L
Scyl1		TOR1AIP2	CYB5B		POR			SQSTM1
Rab32		RINT1	DNAJC16		EXOC7			STX5
Shmt2		LMNB2	RAB7A		SEC61B			TACC1
Them6		TRIM13	CANX		ARL6IP5			TANC1
Bet1		UBE2J1	CYP51A1		APOL2			TOR1AIP1
Ermp1		SYNE2	TMPO		CYB5R3			TPX2
Emc3		LNPK	LBR		HMOX1			TXNL1
Tmpo		NSDHL	GOLGA5		JAGN1			VAPA
Bet1l		SCFD1	SLC25A1		LSS			VAPB
Ndc1		SENP2	SLC25A3		TM9SF2			XRN1
Sccpdh		PDZD8			GALNT2			ZC3HAV1
Tomm70		SEC24A			VDAC1
Armc10		UBXN4			SSR1
Slc25a5		TOR1AIP1			CYC1
Tmem173		ITPR2			TMX3
Dnajc11		PTPN2			LMNA
Vrk2		TEX264			TMEM214
Tmx4		SSFA2			CLPTM1L
Itgb1		JPH1			CPT1A
Hccs		ANKLE2			ANXA6
Rabl3		GORASP2			SRPRB
Lbr		MACO1			SRPR
Tmem43		RABL3			MYOF
Slc2a1		SMCR8
Slc6a9		CDK5RAP3
Zdhhc7		NUPL2
Reep4		ITPR3
Fcf1		SEC22B
Lemd2		HMOX2
Stx5		PREB
Pigu		ITGB1
Cdipt		LEMD3
Rhot1		SENP1
Nnt		SLC30A6
Cyp20a1		ARFGAP3
Dnajc16		PDE3B
Tmx3		TRPM7
Cmtm4		POR
Comt		ARHGAP1
Rab21		GOLGA3
Bnip1		LMNA
Zfpl1		ANO6
Slc25a3		SCYL1
Aldh18a1		MIA3
Gpr89a		CCDC47
Rab5c		USP33
H2afy		TMEM199
Rab18		NUP35
Glt8d1		TYW1
Sec11a		ST7
Nceh1		ITPR1
Cd9		SLC33A1
Gramd2b		CISD2
Tmem209		ATP6AP2
Odr4		ESYT2
Rab5a		UFL1
Tapbpl		ATL1
Cnih4		SOAT1
Fads1		WDR41
Ap1s1		BCAP31
Sec22b		NBAS
Sec61a1		USE1
Mrps5		MMGT1
Aaas		SNX19
Atad1		GPAT3
Lpcat1		TMX1
Lemd3		REEP4
Pck2		UBXN8
Emc4		SLC9A1
Msn		STX18
Rab7a		GPAT4
Rpl37a		GRAMD4
Atl3		TBL2
Ebp		MBOAT7
Zmpste24		C9orf72
Lnpk		GRAMD1B
Rpn2		C2CD2L
Canx		TMEM131L
Yipf5		PLXNB2
Rab6a		LMF2
Slc3a2		TP53I11
Nrm		TMX4
Tor1aip1		ZMPSTE24
Sun1		NOTCH2
Vapa		RAB3GAP2
Prr11		SRPRA
Vmp1		NFXL1
Lrrc59		TMCC3
Degs1		ATF6
Rras2		VMP1
Golga5		SEC31A
Marc2		EMC8
Tecr		RETREG1
Atp1b3		CKAP4
Cers5		PGRMC1
Sft2d3		ADCY9
Slc38a2		SLC12A2
Spcs2		SYNE1
Phb2		TMEM9
Selenon		KCNB2
Eif2ak3		LZTS2
Cyb5b		CDCA3
		POM121C
		VAPA
		ACBD3
		PARP16
		C1orf43
		SSR1
		DHRS7
		IGF2R
		DDRGK1
		SEC24B
		ALDH3A2
		GOSR2
		GGT7
		TMEM38B
		ELOVL2
		ARL6IP5
		ACBD5
		ATP13A1
		NUP98
		CSNK2B
		SYNE3
		BRI3BP
		TMEM109
		MOSPD2
		VPS13A
		RTN3
		CC2D1A
		MIB1
		CLCC1
		FKBP8
		TEX2
		BTN3A3
		REEP2
		GPR89A
		EBAG9
		SUCO
		GLE1
		CYB5A
		BET1
		YKT6
		RTN1
		ATP2B1
		ACSL3
		VAPB
		TAOK2
		CSNK1A1
		USP20
		PIGU
		FRAS1
		TAPT1
		CCDC77
		CHML
		SYNM
		DSC2
		CLCN7
		OSBPL8
		SLMAP
		CEPT1
		HM13
		DIP2A
		AAAS
		ZW10
		SEC16A
		GBA2
		ANO8
		SCD5
		ANO10
		POLRMT
		CYB5B
		DNAJC16
		RAB7A
		KTN1
		SLC4A7
		LSG1
		PTPN1
		TACC1
		ESYT1
		CHMP7
		ARF1
		CANX
		DHCR7
		ARFGAP2
		CYP51A1
		SPTLC1
		MBOAT2
		WFS1
		YIF1A
		JAG2
		SRPRB
		VPS13B
		PGRMC2
		NOC2L
		INF2
		TMPO
		LBR
		TRIP11
		MXRA7
		PDXDC1
		MTDH
		COPA
		GOLGA2
		RPN1
		NUP155
		SEC23IP
		PLK1
		NUP160
		DOLPP1
		NUP133
		AGPAT1
		SRP54
		LONP1
		RRBP1
		NUP107
		SND1
		ZC3HAV1
		SNRPD1
		H3F3A
		OSBPL11
		TUBG1
		PRPF6
		PPAN-P2RY11
		APBB1
		CLMN
		UBIAD1
		GOLGA5
		STT3A
		PALD1
		TCHP
		RTN4
		TNRC6A
		SYAP1
		KIDINS220
		EHBP1
		TTF2
		USP7
		NUP153
		COPG1
		USO1
		AHCTF1
		NUP50
		ATP2A2
		DDX24
		ARCN1
		SNAP29
		DSG2
		SRP72
		FAM114A2
		TUBA1A
		LRWD1
		COPG2
		USP9X
		CHMP2B
		ATP1A1
		SLC25A1
		SLC25A3
